# A proximity-dependent biotinylation map of a human cell: an interactive web resource

**DOI:** 10.1101/796391

**Authors:** Christopher D. Go, James D.R. Knight, Archita Rajasekharan, Bhavisha Rathod, Geoffrey G. Hesketh, Kento T. Abe, Ji-Young Youn, Payman Samavarchi-Tehrani, Hui Zhang, Lucie Y. Zhu, Evelyn Popiel, Jean-Philippe Lambert, Étienne Coyaud, Sally W.T. Cheung, Dushyandi Rajendran, Cassandra J. Wong, Hana Antonicka, Laurence Pelletier, Alexander F. Palazzo, Eric A. Shoubridge, Brian Raught, Anne-Claude Gingras

## Abstract

Compartmentalization is a defining characteristic of eukaryotic cells, partitioning cellular processes into discrete subcellular locations. High throughput microscopy^1^ and biochemical fractionation coupled with mass spectrometry^2–6^ have helped to define the proteomes of a variety of organelles and macromolecular structures. However, many other intracellular compartments have remained refractory to such approaches, due for example to difficulty in purifying non-membrane bound structures. Proximity-dependent biotinylation techniques such as BioID provide an alternative approach for defining the composition of cellular compartments in living cells^7–10^. Here we present a BioID-based map of a human cell based on 192 markers from 32 different subcellular compartments, comprising 35,902 high confidence proximity interactions, and defining the intracellular locations of 4,145 unique proteins in HEK 293 cells. Our localization predictions meet or exceed previous-approaches, with higher specificity, and enabled the discovery of proteins at the mitochondrial outer membrane-endoplasmic reticulum (ER) interface that are critical for mitochondrial homeostasis. Based on this dataset, we have established humancellmap.org as a community resource that provides online tools for localization analysis of user BioID data, and demonstrate how this resource can be used to better understand BioID datasets.
