## Supplementary Table 13 for "A proximity-dependent biotinylation map of a human cell: an interactive web resource"

### Sheet: A) Predicted Localizations
Gene	SAFE localization	NMF localization	NMF score	Transient Validated Localization	Transient Validates SAFE	Transient Validates NMF	Stable Validated Localization	Stable Validates SAFE	Stable Validates NMF	Compartment Marker in IF	BioID Validates	BioID GO:CC Enrichment
APOL2	Outer Mitochondrial Membrane, Peroxisome	Outer Mitochondrial Membrane, Peroxisome	0.284136	mitochondria and endoplasmic reticulum	TRUE	TRUE	N/A	N/A	N/A	TRUE	TRUE	nuclear outer membrane-endoplasmic reticulum membrane network (GO:0042175) 1.124E-68; endoplasmic reticulum membrane (GO:0005789) 5.089E-66; Golgi membrane (GO:0000139) 5.468E-9; mitochondrial outer membrane (GO:0005741) 1.166E-4
C17orf49	Chromatin, Nucleoplasm	Chromatin	0.292303	nucleoplasm	TRUE	FALSE	N/A	N/A	N/A	FALSE	N/A	N/A
LCOR	Chromatin, Nucleoplasm	Nucleoplasm	0.126413	nucleoplasm	TRUE	TRUE	nucleoplasm	N/A	N/A	TRUE	N/A	N/A
C16orf58	Nuclear Outer Membrane-Endoplasmic Reticulum Membrane	Endoplasmic Reticulum Membrane	0.145908	endoplasmic reticulum	TRUE	TRUE	N/A	N/A	N/A	TRUE	TRUE	nuclear outer membrane-endoplasmic reticulum membrane network (GO:0042175) 1.47E-59; endoplasmic reticulum membrane (GO:0005789) 7.07E-59; Golgi membrane (GO:0000139) 1.96E-5; endoplasmic reticulum-Golgi intermediate compartment (GO:0005793) 7.71E-5
C1orf35	Splicing Speckles, Nucleolus	Nuclear Body	0.2299	nuclear body and nucleolus	TRUE	TRUE	N/A	N/A	N/A	FALSE	N/A	N/A
C2CD5	Cell Junction, Plasma Membrane	Plasma Membrane	0.368496	plasma membrane and vesicles	TRUE	TRUE	Possibly ER, faint nucleoplasm and plasma membrane staining	FALSE	FALSE	TRUE	N/A	N/A
CBARP	Cell Junction, Plasma Membrane	Cell Junction	0.458493	plasma membrane and Golgi	TRUE	TRUE	plasma membrane and Golgi	TRUE	TRUE	FALSE	N/A	N/A
CCDC47	Nuclear Outer Membrane-Endoplasmic Reticulum Membrane	Nuclear Outer Membrane-Endoplasmic Reticulum Membrane	0.801745	endoplasmic reticulum	TRUE	TRUE	N/A	N/A	N/A	TRUE	N/A	N/A
CHMP7	Nuclear Outer Membrane-Endoplasmic Reticulum Membrane	Nuclear Outer Membrane-Endoplasmic Reticulum Membrane	0.423568	endoplasmic reticulum and mitochondria	TRUE	TRUE	N/A	N/A	N/A	TRUE	TRUE	nuclear outer membrane-endoplasmic reticulum membrane network (GO:0042175) 3.816E-49; endoplasmic reticulum membrane (GO:0005789) 9.702E-49; cytoplasm (GO:0005737) 6.795E-23; ESCRT III complex (GO:0000815) 6.916E-9
CMSS1	Splicing Speckles, Nucleolus	Nucleolus	0.187455	nucleoplasm and some cytoplasm	FALSE	FALSE	N/A	N/A	N/A	FALSE	N/A	N/A
CXorf56	Chromatin, Nucleoplasm	Chromatin	0.350035	nucleoplasm	TRUE	FALSE	N/A	N/A	N/A	FALSE	TRUE	nuclear lumen (GO:0031981) 1.66E-08; chromatin (GO:0000785) 3.82E-06; catalytic step 2 spliceosome (GO:0071013) 2.08E-4
EMC7	Nuclear Outer Membrane-Endoplasmic Reticulum Membrane	Endoplasmic Reticulum Membrane	0.269596	endoplasmic reticulum and nucleoplasm	TRUE	TRUE	endoplasmic reticulum and nucleoplasm	TRUE	TRUE	TRUE	N/A	N/A
FAM161A	Microtubule Cytoskeleton	Microtubule Cytoskeleton	0.310927	microtubule cytoskeleton	TRUE	TRUE	cytoplasmic and nucleoplasm, weakly microtubule cytoskeleton	FALSE	FALSE	TRUE	N/A	N/A
FAM171A1	Cell Junction, Plasma Membrane	Cell Junction	0.863683	plasma membrane and vesicles	TRUE	TRUE	N/A	N/A	N/A	TRUE	TRUE	cytoskeleton (GO:0005856) 6.21E-17; cell junction (GO:0030054) 4.34E-13; plasma membrane (GO:0005886) 5.68E-11; adherens junction (GO:0005912) 2.03E-09
FAM171B	Cell Junction, Plasma Membrane	Cell Junction	0.687927	plasma membrane and vesicles	TRUE	TRUE	N/A	N/A	N/A	TRUE	TRUE	cell junction (GO:0030054) 2.03E-18; plasma membrane (GO:0005886) 8.27E-14; Golgi membrane (GO:0000139) 02.36E-2
FAM213A	Outer Mitochondrial Membrane, Peroxisome	Outer Mitochondrial Membrane, Peroxisome	0.37059	mitochondria	TRUE	TRUE	N/A	N/A	N/A	TRUE	N/A	N/A
FAM50A	Chromatin, Nucleoplasm	Chromatin	0.276424	nucleoplasm	TRUE	FALSE	nucleoplasm	TRUE	TRUE	FALSE	N/A	N/A
FAM83B	Cell Junction, Plasma Membrane	Plasma Membrane	0.519998	plasma membrane and vesicles	TRUE	TRUE	N/A	N/A	N/A	TRUE	N/A	N/A
GPR155	Endosome, Lysosome	Endosome, Lysosome	0.185447	lysosome	TRUE	TRUE	lysosme, some nuclear staining	TRUE	TRUE	TRUE	N/A	N/A
KNSTRN	Microtubule Cytoskeleton	Microtubule Cytoskeleton	0.418288	microtubule cytoskeleton	TRUE	TRUE	microtubule cytoskeleton	TRUE	TRUE	TRUE	N/A	N/A
MTFR1L	Outer Mitochondrial Membrane, Peroxisome	Outer Mitochondrial Membrane, Peroxisome	0.398353	mitochondria	TRUE	TRUE	N/A	N/A	N/A	TRUE	FALSE	prefoldin complex (GO:0016272) 3.039E-13
MTFR2	Outer Mitochondrial Membrane, Peroxisome	Outer Mitochondrial Membrane, Peroxisome	0.391686	mitochondria	TRUE	TRUE	mitochondria	TRUE	TRUE	TRUE	TRUE	mitochondrial outer membrane (GO:0005741) 9.17E-09; mitochondrion (GO:0005739)4.43E-08; peroxisome (GO:0005777) 2.93E-2
NCBP3	Splicing Speckles, Nucleolus	Nuclear Body	0.267604	nuclear body and nucleoplasm	TRUE	TRUE	nuclear speckles and nucleoplasm	TRUE	TRUE	FALSE	N/A	N/A
OCIAD1	Outer Mitochondrial Membrane, Peroxisome	Outer Mitochondrial Membrane, Peroxisome	0.450084	mitochondria	TRUE	TRUE	mitochondria	TRUE	TRUE	TRUE	N/A	N/A
OSBPL10	Endosome, Lysosome	nb	0.232296	vesicles	TRUE	FALSE	N/A	N/A	N/A	FALSE	N/A	N/A
OSBPL11	Endosome, Lysosome	Early Endosome, Recycling Endosome	0.259888	vesicles	TRUE	FALSE	N/A	N/A	N/A	FALSE	N/A	N/A
OSBPL3	Cell Junction, Plasma Membrane	Plasma Membrane	0.281746	endoplasmic reticulum	FALSE	FALSE	N/A	N/A	N/A	FALSE	N/A	N/A
OSBPL8	Nuclear Outer Membrane-Endoplasmic Reticulum Membrane	Nuclear Outer Membrane-Endoplasmic Reticulum Membrane	0.966545	endoplasmic reticulum	TRUE	TRUE	endoplasmic reticulum	TRUE	TRUE	TRUE	N/A	N/A
PLEKHA6	Cell Junction, Plasma Membrane	Cell Junction	0.0656447	cell junction	TRUE	TRUE	cell junction and plasma membrane	TRUE	TRUE	FALSE	N/A	N/A
PLEKHM3	Endosome, Lysosome	Endosome, Lysosome	0.214038	endosome and lysosome	TRUE	TRUE	N/A	N/A	N/A	TRUE	N/A	N/A
PRR11	Outer Mitochondrial Membrane, Peroxisome	Outer Mitochondrial Membrane, Peroxisome	0.382039	mitochondria and endoplasmic reticulum	TRUE	TRUE	N/A	N/A	N/A	TRUE	N/A	N/A
PUM3	Splicing Speckles, Nucleolus	Nucleolus	0.416496	nucleolus	TRUE	TRUE	nucleoplasm and some cytoplasm	FALSE	FALSE	FALSE	N/A	N/A
RAB22A	Outer Mitochondrial Membrane, Peroxisome	Outer Mitochondrial Membrane, Peroxisome	0.371132	endoplasmic reticulum and mitochondria	TRUE	TRUE	endoplasmic reticulum and mitochondria	TRUE	TRUE	TRUE	N/A	N/A
RAB29	Nuclear Outer Membrane-Endoplasmic Reticulum Membrane	Nuclear Outer Membrane-Endoplasmic Reticulum Membrane	0.433997	Golgi, plasma membrane, nucleoplasm	FALSE	FALSE	N/A	N/A	N/A	FALSE	N/A	N/A
RAB31	Outer Mitochondrial Membrane, Peroxisome	Outer Mitochondrial Membrane, Peroxisome	0.372775	endoplasmic reticulum and mitochondria	TRUE	TRUE	endoplasmic reticulum and mitochondria	TRUE	TRUE	TRUE	N/A	N/A
RAB3GAP2	Nuclear Outer Membrane-Endoplasmic Reticulum Membrane	Nuclear Outer Membrane-Endoplasmic Reticulum Membrane	0.618939	endoplasmic reticulum and plasma membrane	TRUE	TRUE	N/A	N/A	N/A	TRUE	N/A	N/A
RABL3	Nuclear Outer Membrane-Endoplasmic Reticulum Membrane	Nuclear Outer Membrane-Endoplasmic Reticulum Membrane	0.561237	endoplasmic reticulum, plasma membrane, vesicles	TRUE	TRUE	N/A	N/A	N/A	FALSE	N/A	N/A
RABL6	Endosome, Lysosome	Early Endosome, Recycling Endosome	0.243061	no staining detected	FALSE	FALSE	N/A	N/A	N/A	FALSE	N/A	N/A
RFTN1	Cell Junction, Plasma Membrane	Plasma Membrane	0.346551	plasma membrane and vesicles	TRUE	TRUE	N/A	N/A	N/A	FALSE	N/A	N/A
RMDN3	Outer Mitochondrial Membrane, Peroxisome	Outer Mitochondrial Membrane, Peroxisome	0.39941	mitochondria	TRUE	TRUE	N/A	N/A	N/A	TRUE	N/A	N/A
SH3PXD2B	Microtubule Cytoskeleton	Microtubule Cytoskeleton	0.329703	plasma membrane and cytoplasm	FALSE	FALSE	N/A	N/A	N/A	FALSE	FALSE	synapse (GO:0045202) 6.166×E-3
SLC12A4	Endosome, Lysosome	Endosome, Lysosome	0.165494	endosome, lysosome, plasma membrane	TRUE	TRUE	N/A	N/A	N/A	TRUE	N/A	N/A
SLC12A6	Endosome, Lysosome	Early Endosome, Recycling Endosome	0.17871	endoplasmic reticulum, plasma membrane	FALSE	FALSE	N/A	N/A	N/A	FALSE	N/A	N/A
SLC12A7	Cell Junction, Plasma Membrane	Plasma Membrane	0.437588	plasma membrane and vesicles	TRUE	TRUE	plasma membrane and ER	TRUE	TRUE	FALSE	N/A	N/A
SLC19A1	Cell Junction, Plasma Membrane	Plasma Membrane	0.25091	plasma membrane and vesicles	TRUE	TRUE	N/A	N/A	N/A	FALSE	N/A	N/A
SLC30A1	Cell Junction, Plasma Membrane	Plasma Membrane	0.536843	plasma membrane and cell junction	TRUE	TRUE	N/A	N/A	N/A	FALSE	N/A	N/A
SLC30A4	Endosome, Lysosome	Endosome, Lysosome	0.287539	endosome and lysosome	TRUE	TRUE	N/A	N/A	N/A	TRUE	N/A	N/A
SLC30A5	Golgi Membrane	Golgi Membrane	0.535826	Golgi and endoplasmic reticulum	TRUE	TRUE	Golgi	TRUE	TRUE	TRUE	N/A	N/A
SLC30A6	Golgi Membrane	Golgi Membrane	0.535826	endoplasmic reticulum	FALSE	FALSE	N/A	N/A	N/A	TRUE	N/A	N/A
TMEM135	Outer Mitochondrial Membrane, Peroxisome	Outer Mitochondrial Membrane, Peroxisome	0.453287	peroxisome	TRUE	TRUE	peroxisome	TRUE	TRUE	TRUE	N/A	N/A
TMEM161A	Nuclear Outer Membrane-Endoplasmic Reticulum Membrane	Endoplasmic Reticulum Membrane	0.222278	endoplasmic reticulum	TRUE	TRUE	endoplasmic reticulum	TRUE	TRUE	TRUE	N/A	N/A
TMEM222	Cell Junction, Plasma Membrane	Plasma Membrane	0.245436	plasma membrane and Golgi	TRUE	TRUE	N/A	N/A	N/A	FALSE	N/A	N/A
TMEM242	Mitochondrial Inner Membrane, Mitochondrial Intermembrane Space, Mitochondrial Matrix	Inner Mitochondrial Membrane, Mitochondrial Intermembrane Space	0.274009	endoplasmic reticulum	FALSE	FALSE	N/A	N/A	N/A	FALSE	N/A	N/A
TMEM230	Nuclear Outer Membrane-Endoplasmic Reticulum Membrane	Endoplasmic Reticulum Membrane	0.239567	endoplasmic reticulum and vesicles	TRUE	TRUE	N/A	N/A	N/A	TRUE	N/A	N/A
TMEM263	Outer Mitochondrial Membrane, Peroxisome	Outer Mitochondrial Membrane, Peroxisome	0.374478	mitochondria and endoplasmic reticulum	TRUE	TRUE	N/A	N/A	N/A	FALSE	N/A	N/A
TMEM35B	Nuclear Outer Membrane-Endoplasmic Reticulum Membrane	Endoplasmic Reticulum Membrane	0.216783	endoplasmic reticulum	TRUE	TRUE	N/A	N/A	N/A	TRUE	N/A	N/A
TMEM41B	Nuclear Outer Membrane-Endoplasmic Reticulum Membrane	Endoplasmic Reticulum Membrane	0.193406	endoplasmic reticulum	TRUE	TRUE	N/A	N/A	N/A	TRUE	N/A	N/A
TMEM51	Cell Junction, Plasma Membrane	Cell junction	0.411936	plasma membrane and Golgi	TRUE	TRUE	N/A	N/A	N/A	FALSE	N/A	N/A
TMEM9	Nuclear Outer Membrane-Endoplasmic Reticulum Membrane	Nuclear Outer Membrane-Endoplasmic Reticulum Membrane	0.60977	endoplasmic reticulum	TRUE	TRUE	N/A	N/A	N/A	TRUE	N/A	N/A
UHRF1BP1	Endosome, Lysosome	Endosome, Lysosome	0.296141	endosome and lysosome	TRUE	TRUE	N/A	N/A	N/A	TRUE	N/A	N/A
VAT1	Endosome, Lysosome	Endosome, Lysosome	0.236497	endosome, lysosome and endoplasmic reticulum	TRUE	TRUE	N/A	N/A	N/A	TRUE	N/A	N/A
VIRMA	Splicing Speckles, Nucleolus	Nuclear Body	0.257192	no staining detected	FALSE	FALSE	N/A	N/A	N/A	FALSE	N/A	N/A
VPS51	Endosome, Lysosome	Early Endosome, Recycling Endosome	0.248051	endosome and lysosome	TRUE	FALSE	N/A	N/A	N/A	FALSE	N/A	N/A
WDR6	Cell Junction, Plasma Membrane	Plasma Membrane	0.591489	plasma membrane, endoplasmic reticulum, vesicles	TRUE	TRUE	N/A	N/A	N/A	FALSE	N/A	N/A
WDR20	Cell Junction, Plasma Membrane	Plasma Membrane	0.340303	plasma membrane, endoplasmic reticulum, vesicles	TRUE	TRUE	plasma membrane, endoplasmic reticulum, vesicles, cytoplasm	TRUE	TRUE	FALSE	N/A	N/A
