## Supplementary Table 14 for "A proximity-dependent biotinylation map of a human cell: an interactive web resource"

### Sheet: Legend
A score closer to 1 would be something with a signature at the ER membrane but little or no signature in the lumen, and a score of -1 would indicate the opposite

### Sheet: A) annotated orientation
prey	uniprot	localization	cytosolic score	lumenal score	max cytosolic score	max lumenal score	sequence length	cytosolic fraction	lumenal fraction	CLR score	sequence orientation score
ABHD12	Q8N2K0	lumenal	0.239	0.292	0.318	0.5	398	0.1859	0.7613	0.1689	-0.5754
ACSL3	O95573	cytosolic	0.396	0	0.967	0.5	720	0.9431	0	0.4096	0.9431
ADAM17	P78536	cytosolic	0.22	0.09	0.318	0.5	824	0.1602	0.5546	0.5121	-0.3944
ADCY9	O60503	cytosolic	0.453	0	0.967	0.5	1353	0.7465	0.0702	0.4691	0.6763
ADIPOR2	Q86V24	cytosolic	0.17	0	0.318	0.5	386	0.4741	0.1451	0.5337	0.329
AGPAT1	Q99943	cytosolic	0.292	0.007	0.967	0.5	283	0.2438	0.5159	0.2887	-0.2721
AGPAT3	Q9NRZ7	cytosolic	0.24	0	0.318	0.5	376	0.4282	0.4548	0.7538	-0.0266
ALDH3A2	P51648	cytosolic	0.777	0.002	0.967	0.5	485	0.9546	0	0.8006	0.9546
ALG9	Q9H6U8	cytosolic	0.242	0.025	0.318	0.5	611	0.0998	0.6252	0.7103	-0.5254
ANKLE2	Q86XL3	cytosolic	0.827	0	0.967	0.5	938	0.9659	0.0128	0.8552	0.9531
ANO10	Q9NW15	cytosolic	0.236	0	0.318	0.5	660	0.5606	0.1848	0.7419	0.3758
ANO6	Q4KMQ2	cytosolic	0.267	0	0.318	0.5	910	0.5407	0.2297	0.839	0.311
ANO8	Q9HCE9	cytosolic	0.198	0	0.318	0.5	1232	0.2792	0.5836	0.6239	-0.3044
APMAP	Q9HDC9	lumenal	0	0.424	0.318	0.5	416	0.0938	0.8534	-0.8484	-0.7596
APP	P05067	lumenal	0.06	0.172	0.967	0.5	770	0.0623	0.8883	-0.2814	-0.826
ARL6IP5	O75915	cytosolic	0.245	0	0.318	0.5	188	0.5532	0	0.7699	0.5532
ASPH	Q12797	lumenal	0.074	0.382	0.318	0.5	758	0.0699	0.9024	-0.5333	-0.8325
ATG9A	Q7Z3C6	cytosolic	0.153	0.01	0.318	0.5	839	0.6615	0.1871	0.4616	0.4744
ATL1	Q8WXF7	cytosolic	0.435	0	0.967	0.5	558	0.9229	0.0018	0.4505	0.9211
ATL2	Q8NHH9	cytosolic	0.22	0	0.318	0.5	583	0.9245	0.0034	0.693	0.9211
ATP13A1	Q9HD20	cytosolic	0.253	0	0.318	0.5	1204	0.6379	0.1869	0.7951	0.451
ATP6AP2	O75787	cytosolic	0.425	0.017	0.967	0.5	350	0.0771	0.8171	0.4052	-0.74
AUP1	Q9Y679	cytosolic	0.748	0	0.967	0.5	410	0.9	0.0488	0.774	0.8512
BCAP29	Q9UHQ4	cytosolic	0.297	0.188	0.967	0.5	241	0.5519	0.1867	-0.07	0.3652
BCAP31	P51572	cytosolic	0.48	0.319	0.967	0.5	246	0.565	0.1748	-0.1421	0.3902
BET1	O15155	cytosolic	0.378	0	0.967	0.5	118	0.7966	0	0.3908	0.7966
BNIP1	Q12981	cytosolic	0.232	0	0.318	0.5	228	0.8728	0.0351	0.7294	0.8377
BTN3A2	P78410	cytosolic	0.237	0	0.318	0.5	334	0.1946	0.6557	0.7449	-0.4611
BTN3A3	O00478	cytosolic	0.316	0	0.967	0.5	584	0.5394	0.375	0.3273	0.1644
C2CD2L	O14523	cytosolic	0.489	0	0.967	0.5	706	0.9575	0.0127	0.5063	0.9448
CAMLG	P49069	cytosolic	0.945	0.073	0.967	0.5	296	0.7703	0.1014	0.8316	0.6689
CANX	P27824	lumenal	0.18	0.427	0.967	0.5	592	0.152	0.7787	-0.669	-0.6267
CCPG1	Q9ULG6	cytosolic	0.163	0.05	0.967	0.5	757	0.2867	0.6856	0.0681	-0.3989
CERS2	Q96G23	cytosolic	0.324	0	0.967	0.5	380	0.1474	0.1053	0.3356	0.0421
CERS4	Q9HA82	cytosolic	0.202	0	0.318	0.5	394	0.1777	0.0787	0.6352	0.099
CERS5	Q8N5B7	cytosolic	0.17	0	0.318	0.5	392	0.1556	0.1173	0.5337	0.0383
CERS6	Q6ZMG9	cytosolic	0.223	0	0.318	0.5	384	0.1589	0.0885	0.7001	0.0704
CISD2	Q8N5K1	cytosolic	0.792	0.024	0.967	0.5	135	0.5556	0.2667	0.7708	0.2889
CKAP4	Q07065	cytosolic	0.777	0.314	0.967	0.5	602	0.1761	0.789	0.1749	-0.6129
CLGN	O14967	cytosolic	0.154	0.052	0.318	0.5	610	0.1934	0.741	0.3817	-0.5476
CLPTM1	O96005	cytosolic	0.468	0.269	0.967	0.5	669	0.3004	0.5411	-0.0551	-0.2407
CLPTM1L	Q96KA5	lumenal	0.261	0.367	0.318	0.5	538	0.29	0.487	0.0872	-0.197
DDOST	P39656	lumenal	0.05	0.434	0.318	0.5	456	0.0197	0.8443	-0.71	-0.8246
DHCR24	Q15392	cytosolic	0.263	0	0.967	0.5	516	0.8992	0.0174	0.2722	0.8818
DNAJB12	Q9NXW2	lumenal	0.167	0.399	0.318	0.5	375	0.648	0.296	-0.2734	0.352
DNAJC1	Q96KC8	cytosolic	0.344	0.01	0.967	0.5	554	0.6859	0.1913	0.3347	0.4946
DNAJC16	Q9Y2G8	cytosolic	0.258	0.039	0.967	0.5	782	0.6522	0.289	0.1892	0.3632
EIF2AK3	Q9NZJ5	cytosolic	0.664	0	0.967	0.5	1116	0.5206	0.4346	0.6868	0.086
EMC1	Q8N766	lumenal	0.026	0.443	0.318	0.5	993	0.0141	0.9436	-0.8053	-0.9295
EMC7	Q9NPA0	cytosolic	0.27	0.059	0.318	0.5	242	0.2562	0.562	0.7307	-0.3058
ENPP1	P22413	lumenal	0	0.16	0.318	0.5	925	0.0822	0.8951	-0.3195	-0.8129
ERN1	O75460	cytosolic	0.174	0	0.318	0.5	977	0.5251	0.435	0.5459	0.0901
ESYT1	Q9BSJ8	cytosolic	0.845	0	0.967	0.5	1104	0.9592	0.0027	0.8738	0.9565
ESYT2	A0FGR8	cytosolic	0.606	0	0.967	0.5	921	0.9511	0.0033	0.6271	0.9478
FADS2	O95864	cytosolic	0.254	0	0.318	0.5	444	0.7545	0.0563	0.7994	0.6982
FITM2	Q8N6M3	cytosolic	0.225	0	0.318	0.5	262	0.3244	0.1947	0.7077	0.1297
FRAS1	Q86XX4	cytosolic	0.225	0.036	0.318	0.5	4008	0.0215	0.9668	0.6357	-0.9453
GGCX	P38435	cytosolic	0.22	0.012	0.318	0.5	758	0.1438	0.7164	0.6682	-0.5726
GLG1	Q92896	lumenal	0.045	0.175	0.318	0.5	1179	0.011	0.9466	-0.2077	-0.9356
GOSR2	O14653	cytosolic	0.239	0	0.318	0.5	212	0.8962	0	0.7528	0.8962
HACD2	Q6Y1H2	cytosolic	0.205	0	0.318	0.5	254	0.3622	0.2126	0.645	0.1496
HACD3	Q9P035	cytosolic	0.386	0.046	0.967	0.5	362	0.5552	0.1243	0.3079	0.4309
HLA-C	P10321	cytosolic	0.272	0.138	0.967	0.5	366	0.0902	0.776	0.0049	-0.6858
HM13	Q8TCT9	cytosolic	0.228	0.025	0.318	0.5	377	0.3263	0.1724	0.6667	0.1539
ICMT	O60725	cytosolic	0.226	0	0.318	0.5	284	0.4331	0.0669	0.7124	0.3662
ITPR1	Q14643	cytosolic	0.43	0	0.967	0.5	2758	0.9028	0.0515	0.4445	0.8513
ITPR2	Q14571	cytosolic	0.434	0	0.967	0.5	2701	0.9011	0.0522	0.4494	0.8489
ITPR3	Q14573	cytosolic	0.417	0.001	0.967	0.5	2671	0.8933	0.0595	0.4298	0.8338
JAG2	Q9Y219	cytosolic	0.483	0.026	0.967	0.5	1238	0.1107	0.8514	0.448	-0.7407
JAGN1	Q8N5M9	cytosolic	0.253	0.071	0.318	0.5	183	0.3716	0.1694	0.6528	0.2022
JPH1	Q9HDC5	cytosolic	0.797	0	0.967	0.5	661	0.9667	0	0.825	0.9667
KCNQ5	Q9NR82	cytosolic	0.223	0	0.967	0.5	932	0.8026	0.0376	0.2311	0.765
KRTCAP2	Q8N6L1	cytosolic	0.205	0.002	0.318	0.5	136	0.2868	0.1838	0.6406	0.103
KTN1	Q86UP2	cytosolic	0.635	0	0.967	0.5	1357	0.0044	0.9786	0.657	-0.9742
LIFR	P42702	cytosolic	0.339	0.102	0.967	0.5	1097	0.2179	0.7192	0.1469	-0.5013
LMAN1	P49257	cytosolic	0.249	0.095	0.318	0.5	510	0.0235	0.8765	0.5924	-0.853
LMAN2	Q12907	lumenal	0.004	0.387	0.318	0.5	356	0.0309	0.7809	-0.7623	-0.75
LMBR1	Q8WVP7	cytosolic	0.167	0.001	0.318	0.5	490	0.3898	0.2245	0.5241	0.1653
LNPK	Q9C0E8	cytosolic	0.653	0	0.967	0.5	428	0.8738	0.0257	0.6756	0.8481
LPCAT1	Q8NF37	cytosolic	0.44	0.047	0.967	0.5	534	0.1067	0.8539	0.3618	-0.7472
LPCAT2	Q7L5N7	cytosolic	0.21	0	0.967	0.5	544	0.1048	0.8566	0.2176	-0.7518
LRIG2	O94898	cytosolic	0.52	0	0.967	0.5	1065	0.2225	0.7202	0.5379	-0.4977
LRRC59	Q96AG4	cytosolic	0.769	0	0.967	0.5	307	0.7948	0.1368	0.796	0.658
LYSMD3	Q7Z3D4	cytosolic	0.404	0.016	0.967	0.5	306	0.2222	0.7092	0.3864	-0.487
MAGT1	Q9H0U3	lumenal	0.178	0.295	0.318	0.5	335	0.0388	0.6239	-0.0314	-0.5851
MIA3	Q5JRA6	lumenal	0.41	0.438	0.967	0.5	1907	0.3723	0.5941	-0.453	-0.2218
MLEC	Q14165	lumenal	0.014	0.349	0.318	0.5	292	0.0068	0.8253	-0.6525	-0.8185
MMGT1	Q8N4V1	cytosolic	0.588	0	0.967	0.5	131	0.5344	0.145	0.6079	0.3894
MOGS	Q13724	lumenal	0.01	0.353	0.318	0.5	837	0.0454	0.9295	-0.6754	-0.8841
MOXD1	Q6UVY6	lumenal	0	0.271	0.318	0.5	613	0	0.9347	-0.5416	-0.9347
MTDH	Q86UE4	cytosolic	0.719	0	0.967	0.5	582	0.8814	0.0825	0.7443	0.7989
NCLN	Q969V3	lumenal	0.033	0.378	0.318	0.5	563	0.0355	0.8526	-0.6533	-0.8171
NCSTN	Q92542	lumenal	0	0.354	0.318	0.5	709	0.0268	0.897	-0.7092	-0.8702
NDC1	Q9BTX1	cytosolic	0.625	0	0.967	0.5	674	0.6958	0.1172	0.6467	0.5786
NOMO1	Q15155	lumenal	0.003	0.404	0.318	0.5	1222	0.0376	0.9198	-0.797	-0.8822
NOMO2	Q5JPE7	lumenal	0.009	0.351	0.318	0.5	1267	0.0718	0.8871	-0.6762	-0.8153
NUP210	Q8TEM1	lumenal	0.037	0.425	0.318	0.5	1887	0.0307	0.9444	-0.7354	-0.9137
PARP16	Q8N5Y8	cytosolic	0.345	0	0.967	0.5	322	0.8913	0.0435	0.3569	0.8478
PGRMC1	O00264	cytosolic	0.443	0.024	0.967	0.5	195	0.7795	0.1231	0.41	0.6564
PIGG	Q5H8A4	lumenal	0.137	0.19	0.318	0.5	983	0	0.4385	0.0508	-0.4385
PIGK	Q92643	lumenal	0.099	0.33	0.318	0.5	395	0.0177	0.8608	-0.3492	-0.8431
PIGN	O95427	lumenal	0.022	0.286	0.318	0.5	931	0.1053	0.5542	-0.5028	-0.4489
PIGS	Q96S52	lumenal	0.095	0.359	0.318	0.5	555	0.0559	0.8667	-0.4189	-0.8108
PIGT	Q969N2	lumenal	0.094	0.371	0.318	0.5	578	0.0519	0.8754	-0.446	-0.8235
PIGW	Q7Z7B1	cytosolic	0.186	0.015	0.318	0.5	504	0	0.0417	0.554	-0.0417
PLXNB2	O15031	cytosolic	0.49	0.023	0.967	0.5	1838	0.3373	0.6409	0.4616	-0.3036
POMK	Q9H5K3	cytosolic	0.169	0.027	0.318	0.5	350	0.0571	0.8771	0.4778	-0.82
POR	P16435	cytosolic	0.606	0	0.967	0.5	677	0.938	0.0295	0.6269	0.9085
PRAF2	O60831	cytosolic	0.265	0	0.318	0.5	178	0.5056	0.0281	0.8322	0.4775
PREB	Q9HCU5	cytosolic	0.499	0	0.967	0.5	417	0.9305	0.0192	0.5158	0.9113
PTDSS1	P48651	cytosolic	0.282	0	0.967	0.5	473	0.1501	0.444	0.2917	-0.2939
PTDSS2	Q9BVG9	cytosolic	0.202	0	0.318	0.5	487	0.1602	0.538	0.6339	-0.3778
RABAC1	Q9UI14	cytosolic	0.215	0	0.318	0.5	185	0.6324	0	0.6758	0.6324
RETREG1	Q9H6L5	cytosolic	0.525	0	0.967	0.5	497	0.662	0.169	0.5429	0.493
RPN1	P04843	lumenal	0.125	0.199	0.318	0.5	607	0.2471	0.6837	-0.0034	-0.4366
RPN2	P04844	lumenal	0.122	0.404	0.318	0.5	631	0.038	0.8273	-0.4252	-0.7893
RRBP1	Q9P2E9	cytosolic	0.666	0	0.967	0.5	1410	0.9801	0.005	0.689	0.9751
RTN3	O95197	cytosolic	0.196	0	0.318	0.5	1032	0.9351	0	0.6172	0.9351
RTN4	Q9NQC3	cytosolic	0.554	0	0.967	0.5	1192	0.8859	0.0789	0.5733	0.807
SCD	O00767	cytosolic	0.307	0.017	0.967	0.5	359	0.7437	0.0223	0.283	0.7214
SCD5	Q86SK9	cytosolic	0.248	0	0.318	0.5	330	0.7303	0.0091	0.7804	0.7212
SEC11A	P67812	lumenal	0.04	0.24	0.318	0.5	179	0.0894	0.7989	-0.355	-0.7095
SEC22B	O75396	cytosolic	0.341	0	0.967	0.5	215	0.8977	0	0.353	0.8977
SEC61B	P60468	cytosolic	0.254	0.069	0.967	0.5	96	0.7188	0	0.1244	0.7188
SEC62	Q99442	cytosolic	0.347	0	0.967	0.5	399	0.8521	0.0426	0.3592	0.8095
SEC63	Q9UGP8	cytosolic	0.567	0.162	0.967	0.5	760	0.7697	0.1474	0.2626	0.6223
SEL1L	Q9UBV2	lumenal	0	0.363	0.318	0.5	794	0.0441	0.903	-0.726	-0.8589
SGPL1	O95470	cytosolic	0.21	0.006	0.318	0.5	568	0.8926	0.0704	0.6473	0.8222
SLC27A2	O14975	cytosolic	0.353	0	0.967	0.5	620	0.6726	0.2226	0.3652	0.45
SLC33A1	O00400	cytosolic	0.46	0.007	0.967	0.5	549	0.4026	0.1785	0.4625	0.2241
SLC9A1	P19634	cytosolic	0.389	0	0.967	0.5	815	0.4871	0.1853	0.4029	0.3018
SLMAP	Q14BN4	cytosolic	0.545	0	0.967	0.5	828	0.9686	0.006	0.5639	0.9626
SOAT1	P35610	cytosolic	0.263	0	0.967	0.5	550	0.7273	0.1055	0.2718	0.6218
SPCS2	Q15005	cytosolic	0.397	0	0.967	0.5	226	0.792	0.0177	0.4107	0.7743
SPCS3	P61009	lumenal	0.02	0.331	0.318	0.5	180	0.0611	0.8222	-0.6004	-0.7611
SPTLC1	O15269	cytosolic	0.294	0	0.967	0.5	473	0.9239	0.0317	0.304	0.8922
SSR1	P43307	cytosolic	0.398	0	0.967	0.5	286	0.2028	0.6608	0.4114	-0.458
STIM1	Q13586	cytosolic	0.829	0.032	0.967	0.5	685	0.6584	0.2788	0.793	0.3796
STT3B	Q8TCJ2	cytosolic	0.19	0.047	0.318	0.5	826	0.1308	0.5182	0.5022	-0.3874
STX18	Q9P2W9	cytosolic	0.289	0	0.967	0.5	335	0.9224	0	0.2985	0.9224
STX5	Q13190	cytosolic	0.68	0	0.967	0.5	355	0.938	0	0.7037	0.938
SUN1	O94901	cytosolic	0.306	0.082	0.967	0.5	812	0	0.5874	0.1521	-0.5874
SYNE1	Q8NF91	cytosolic	0.496	0	0.967	0.5	8797	0.9942	0.0034	0.5127	0.9908
SYNE2	Q8WXH0	cytosolic	0.633	0	0.967	0.5	6885	0.9926	0.0044	0.6548	0.9882
SYNE3	Q6ZMZ3	cytosolic	0.39	0.003	0.967	0.5	975	0.9487	0.0297	0.3971	0.919
TAP1	Q03518	cytosolic	0.205	0	0.318	0.5	808	0.5767	0.0866	0.6448	0.4901
TAP2	Q03519	cytosolic	0.234	0	0.318	0.5	686	0.6312	0.0933	0.7369	0.5379
TCTN3	Q6NUS6	lumenal	0	0.237	0.318	0.5	607	0.0082	0.9209	-0.4746	-0.9127
TLCD1	Q96CP7	cytosolic	0.202	0	0.318	0.5	247	0.0931	0.3401	0.6342	-0.247
TMCO1	Q9UM00	cytosolic	0.31	0	0.967	0.5	239	0.5021	0.251	0.3211	0.2511
TMED10	P49755	lumenal	0.005	0.396	0.318	0.5	219	0.0594	0.7032	-0.7766	-0.6438
TMED2	Q15363	lumenal	0.039	0.389	0.318	0.5	201	0.0597	0.7363	-0.6577	-0.6766
TMED4	Q7Z7H5	lumenal	0	0.24	0.318	0.5	227	0.0661	0.7269	-0.48	-0.6608
TMED9	Q9BVK6	lumenal	0.163	0.3	0.318	0.5	235	0.0553	0.7021	-0.0896	-0.6468
TMEM109	Q9BVC6	cytosolic	0.359	0.002	0.967	0.5	243	0.284	0.3251	0.3682	-0.0411
TMEM131L	A2VDJ0	cytosolic	0.286	0.057	0.967	0.5	1609	0.4469	0.5152	0.1821	-0.0683
TMEM161A	Q9NX61	cytosolic	0.222	0	0.318	0.5	479	0.2714	0.3194	0.6992	-0.048
TMEM201	Q5SNT2	cytosolic	0.264	0	0.967	0.5	666	0	0.1156	0.2734	-0.1156
TMEM38B	Q9NVV0	cytosolic	0.261	0	0.318	0.5	291	0.3746	0.2096	0.8194	0.165
TMEM43	Q9BTV4	cytosolic	0.17	0.085	0.318	0.5	400	0	0.6575	0.3646	-0.6575
TMEM9	Q9P0T7	cytosolic	0.61	0	0.967	0.5	183	0.3989	0.377	0.6309	0.0219
TMX1	Q9H3N1	cytosolic	0.439	0.131	0.967	0.5	280	0.275	0.55	0.1924	-0.275
TMX2	Q9Y320	cytosolic	0.166	0	0.318	0.5	296	0.5777	0.1824	0.5206	0.3953
TMX3	Q96JJ7	lumenal	0.227	0.244	0.318	0.5	454	0.1278	0.7731	0.2253	-0.6453
TOR1AIP1	Q5JTV8	cytosolic	0.64	0.076	0.967	0.5	583	0	0.3911	0.5101	-0.3911
TOR1AIP2	Q8NFQ8	cytosolic	0.602	0.049	0.967	0.5	470	0.4532	0.5	0.5238	-0.0468
TP53I11	O14683	cytosolic	0.425	0	0.967	0.5	189	0.4074	0.1481	0.4396	0.2593
TRAM1	Q15629	cytosolic	0.201	0	0.318	0.5	374	0.3583	0.1925	0.6309	0.1658
TRPM7	Q96QT4	cytosolic	0.37	0	0.967	0.5	1865	0.8466	0.0745	0.3831	0.7721
TXNDC15	Q96J42	lumenal	0	0.223	0.318	0.5	360	0.05	0.8028	-0.4457	-0.7528
UBAC2	Q8NBM4	cytosolic	0.243	0	0.318	0.5	344	0.5029	0.2122	0.763	0.2907
UBE2J1	Q9Y385	cytosolic	0.631	0.007	0.967	0.5	318	0.8868	0.0472	0.6387	0.8396
UBXN4	Q92575	cytosolic	0.686	0	0.967	0.5	508	0.9587	0	0.7095	0.9587
UBXN8	O00124	cytosolic	0.613	0	0.967	0.5	270	0.8037	0.0407	0.634	0.763
USE1	Q9NZ43	cytosolic	0.496	0	0.967	0.5	259	0.8919	0.027	0.5133	0.8649
VAPA	Q9P0L0	cytosolic	0.703	0	0.967	0.5	249	0.9076	0	0.727	0.9076
VAPB	O95292	cytosolic	0.76	0.003	0.967	0.5	243	0.9095	0	0.7805	0.9095
VKORC1L1	Q8N0U8	cytosolic	0.338	0	0.967	0.5	176	0.2159	0.3068	0.3494	-0.0909
VLDLR	P98155	lumenal	0	0.16	0.318	0.5	873	0.0619	0.882	-0.3207	-0.8201
VMA21	Q3ZAQ7	cytosolic	0.263	0	0.318	0.5	101	0.396	0.1881	0.828	0.2079
VMP1	Q96GC9	cytosolic	0.327	0.005	0.967	0.5	406	0.2266	0.4089	0.3289	-0.1823
WFS1	O76024	cytosolic	0.202	0	0.318	0.5	890	0	0.2438	0.6346	-0.2438
XXYLT1	Q8NBI6	lumenal	0.008	0.317	0.318	0.5	393	0.0585	0.888	-0.609	-0.8295
YIF1A	O95070	cytosolic	0.232	0	0.318	0.5	293	0.57	0.0614	0.7288	0.5086
YIF1B	Q5BJH7	cytosolic	0.243	0	0.318	0.5	314	0.6115	0.0541	0.7639	0.5574
YIPF5	Q969M3	cytosolic	0.45	0.055	0.967	0.5	257	0.5798	0.0117	0.3564	0.5681
ZFYVE27	Q5T4F4	cytosolic	0.516	0	0.967	0.5	411	0.8443	0.0024	0.5336	0.8419

### Sheet: B) unannotated orientation
gene	uniprot	localization	cytosolic score	lumenal score	max cytosolic score	max lumenal score	sequence length	cytosolic fraction	lumenal fraction	CLR score	sequence orientation score
ABCC4	O15439	cytosolic	0.191	0	0.318	0.5	1325	0	0	0.6006	0
ALG3	Q92685	cytosolic	0.18	0	0.318	0.5	438	0	0	0.5674	0
ARHGAP1	Q07960	cytosolic	0.366	0	0.967	0.5	439	0	0	0.3788	0
ARV1	Q9H2C2	cytosolic	0.196	0	0.318	0.5	271	0	0	0.6162	0
ATF6	P18850	cytosolic	0.419	0.005	0.967	0.5	0	0	0	0.4226	0
BRI3BP	Q8WY22	cytosolic	0.382	0.344	0.967	0.5	251	0	0	-0.2927	0
C1orf43	Q9BWL3	cytosolic	0.225	0	0.967	0.5	253	0	0	0.2323	0
C6orf47	O95873	cytosolic	0.272	0	0.967	0.5	294	0	0	0.2814	0
CCDC47	Q96A33	cytosolic	0.802	0.206	0.967	0.5	483	0	0	0.4173	0
CDKAL1	Q5VV42	cytosolic	0.89	0	0.967	0.5	579	0	0	0.9205	0
CERS1	P27544	cytosolic	0.246	0	0.318	0.5	350	0	0	0.7733	0
CHPT1	Q8WUD6	cytosolic	0.235	0	0.318	0.5	406	0	0	0.7377	0
CLCC1	Q96S66	cytosolic	0.862	0.102	0.967	0.5	551	0	0	0.6874	0
CLMN	Q96JQ2	cytosolic	0.459	0	0.967	0.5	1002	0	0	0.4747	0
CLN8	Q9UBY8	cytosolic	0.212	0	0.318	0.5	286	0	0	0.6659	0
CYB5A	P00167	cytosolic	0.811	0	0.967	0.5	134	0	0	0.8394	0
CYP51A1	Q16850	cytosolic	0.34	0	0.967	0.5	503	0	0	0.3516	0
DGKE	P52429	cytosolic	0.255	0	0.318	0.5	567	0	0	0.8014	0
DHCR7	Q9UBM7	cytosolic	0.37	0.008	0.967	0.5	475	0	0	0.3664	0
DNAJC10	Q8IXB1	lumenal	0.015	0.364	0.318	0.5	793	0	0	-0.6809	0
DNAJC14	Q6Y2X3	cytosolic	0.229	0	0.967	0.5	702	0	0	0.2371	0
DNAJC25	Q9H1X3	cytosolic	0.235	0.001	0.318	0.5	360	0	0	0.7383	0
DOLPP1	Q86YN1	cytosolic	0.363	0.11	0.967	0.5	238	0	0	0.1549	0
DPY19L1	Q2PZI1	cytosolic	0.245	0	0.318	0.5	675	0	0	0.7693	0
DPY19L3	Q6ZPD9	cytosolic	0.178	0.1	0.318	0.5	716	0	0	0.3589	0
EBP	Q15125	cytosolic	0.211	0	0.318	0.5	230	0	0	0.6632	0
EBPL	Q9BY08	cytosolic	0.175	0	0.318	0.5	206	0	0	0.5494	0
EI24	O14681	cytosolic	0.232	0	0.318	0.5	340	0	0	0.7284	0
ELOVL1	Q9BW60	cytosolic	0.207	0.004	0.318	0.5	279	0	0	0.6412	0
ELOVL2	Q9NXB9	cytosolic	0.364	0	0.967	0.5	296	0	0	0.3768	0
ELOVL4	Q9GZR5	cytosolic	0.184	0	0.318	0.5	314	0	0	0.5777	0
EMD	P50402	cytosolic	0.956	0	0.967	0.5	254	0	0	0.9893	0
FAF2	Q96CS3	cytosolic	0.608	0	0.967	0.5	445	0	0	0.6287	0
FDFT1	P37268	cytosolic	0.311	0.008	0.967	0.5	417	0	0	0.3045	0
FNDC3A	Q9Y2H6	cytosolic	0.622	0	0.967	0.5	1198	0	0	0.6435	0
GPAT3	Q53EU6	cytosolic	0.424	0	0.967	0.5	434	0	0	0.4385	0
GPAT4	Q86UL3	cytosolic	0.389	0	0.967	0.5	456	0	0	0.4029	0
GPR180	Q86V85	cytosolic	0.255	0.065	0.318	0.5	440	0	0	0.6721	0
GPR89A	B7ZAQ6	cytosolic	0.244	0	0.318	0.5	455	0	0	0.7665	0
GPX8	Q8TED1	lumenal	0.004	0.252	0.318	0.5	209	0	0	-0.4911	0
GRAMD1A	Q96CP6	lumenal	0.129	0.209	0.967	0.5	724	0	0	-0.2844	0
GRAMD1B	Q3KR37	cytosolic	0.431	0	0.967	0.5	738	0	0	0.446	0
GRAMD4	Q6IC98	cytosolic	0.304	0	0.967	0.5	578	0	0	0.3142	0
HMGCR	P04035	cytosolic	0.265	0	0.318	0.5	888	0	0	0.8342	0
HMOX2	P30519	cytosolic	0.263	0	0.318	0.5	316	0	0	0.8284	0
HSD17B12	Q53GQ0	cytosolic	0.261	0.03	0.318	0.5	312	0	0	0.7619	0
IKBIP	Q70UQ0	lumenal	0.069	0.359	0.318	0.5	350	0	0	-0.5034	0
LBR	Q14739	cytosolic	0.441	0	0.967	0.5	615	0	0	0.4564	0
LCLAT1	Q6UWP7	cytosolic	0.223	0	0.318	0.5	414	0	0	0.7008	0
LEMD3	Q9Y2U8	cytosolic	0.51	0	0.967	0.5	911	0	0	0.5278	0
LMF2	Q9BU23	cytosolic	0.257	0.046	0.318	0.5	707	0	0	0.717	0
LPCAT3	Q6P1A2	cytosolic	0.183	0	0.318	0.5	487	0	0	0.5765	0
LPGAT1	Q92604	cytosolic	0.26	0	0.967	0.5	370	0	0	0.2686	0
LRIG3	Q6UXM1	cytosolic	0.182	0	0.967	0.5	1119	0	0	0.1885	0
MACO1	Q8N5G2	cytosolic	0.899	0	0.967	0.5	664	0	0	0.9297	0
MBOAT2	Q6ZWT7	cytosolic	0.305	0	0.967	0.5	520	0	0	0.3152	0
MBOAT7	Q96N66	cytosolic	0.486	0	0.967	0.5	472	0	0	0.5025	0
MFSD10	Q14728	cytosolic	0.207	0	0.318	0.5	455	0	0	0.6506	0
MINPP1	Q9UNW1	lumenal	0	0.331	0.318	0.5	487	0	0	-0.6628	0
MOSPD2	Q8NHP6	cytosolic	0.388	0	0.967	0.5	518	0	0	0.4014	0
NEMP1	O14524	cytosolic	0.288	0.043	0.967	0.5	444	0	0	0.2126	0
NFXL1	Q6ZNB6	cytosolic	0.372	0	0.967	0.5	911	0	0	0.3849	0
NSDHL	Q15738	cytosolic	0.741	0	0.967	0.5	373	0	0	0.7671	0
ORMDL2	Q53FV1	cytosolic	0.172	0	0.318	0.5	153	0	0	0.5402	0
OSBPL8	Q9BZF1	cytosolic	0.967	0	0.967	0.5	889	0	0	1	0
PBXIP1	Q96AQ6	cytosolic	0.461	0.121	0.967	0.5	731	0	0	0.2353	0
PDE3B	Q13370	cytosolic	0.5	0	0.967	0.5	1112	0	0	0.5175	0
PGRMC2	O15173	cytosolic	0.724	0.018	0.967	0.5	223	0	0	0.7142	0
PIGB	Q92521	cytosolic	0.22	0	0.318	0.5	554	0	0	0.6906	0
PIGO	Q8TEQ8	lumenal	0.022	0.16	0.318	0.5	1089	0	0	-0.2527	0
PIGU	Q9H490	cytosolic	0.178	0.004	0.318	0.5	435	0	0	0.5515	0
PTPN1	P18031	cytosolic	0.793	0.003	0.967	0.5	435	0	0	0.8136	0
PTPN2	P17706	cytosolic	0.452	0	0.967	0.5	415	0	0	0.4677	0
REEP1	Q9H902	cytosolic	0.197	0	0.318	0.5	201	0	0	0.6188	0
REEP2	Q9BRK0	cytosolic	0.331	0	0.967	0.5	252	0	0	0.342	0
REEP4	Q9H6H4	cytosolic	0.433	0	0.967	0.5	257	0	0	0.4484	0
REEP5	Q00765	cytosolic	0.273	0.003	0.318	0.5	189	0	0	0.8505	0
REEP6	Q96HR9	cytosolic	0.22	0	0.318	0.5	211	0	0	0.6922	0
RFT1	Q96AA3	cytosolic	0.248	0	0.318	0.5	541	0	0	0.7802	0
RNF213	Q63HN8	cytosolic	0.166	0	0.318	0.5	5207	0	0	0.5208	0
RTN1	Q16799	cytosolic	0.427	0	0.967	0.5	776	0	0	0.4421	0
SACM1L	Q9NTJ5	cytosolic	0.178	0	0.318	0.5	587	0	0	0.56	0
SC5D	O75845	cytosolic	0.25	0	0.967	0.5	299	0	0	0.2588	0
SELENOS	Q9BQE4	cytosolic	0.328	0	0.967	0.5	189	0	0	0.3397	0
SELENOT	P62341	lumenal	0.003	0.275	0.318	0.5	195	0	0	-0.542	0
SLC35A3	Q9Y2D2	lumenal	0.078	0.306	0.318	0.5	325	0	0	-0.3659	0
SLC35B4	Q969S0	lumenal	0.124	0.249	0.318	0.5	331	0	0	-0.109	0
SLC35E3	Q7Z769	lumenal	0	0.209	0.318	0.5	313	0	0	-0.4186	0
SLC39A7	Q92504	lumenal	0.199	0.243	0.318	0.5	469	0	0	0.1399	0
SLC41A3	Q96GZ6	cytosolic	0.227	0.001	0.318	0.5	507	0	0	0.7131	0
SMPD2	O60906	cytosolic	0.279	0	0.967	0.5	423	0	0	0.2888	0
SMPD4	Q9NXE4	cytosolic	0.482	0	0.967	0.5	866	0	0	0.4991	0
SNX19	Q92543	cytosolic	0.33	0.005	0.967	0.5	992	0	0	0.331	0
SPTLC2	O15270	cytosolic	0.192	0	0.318	0.5	562	0	0	0.6025	0
SRPRB	Q9Y5M8	cytosolic	0.327	0.001	0.967	0.5	271	0	0	0.3372	0
ST7	Q9NRC1	cytosolic	0.387	0	0.967	0.5	585	0	0	0.4002	0
SUCO	Q9UBS9	cytosolic	0.364	0.1	0.967	0.5	1254	0	0	0.1754	0
TAPT1	Q6NXT6	cytosolic	0.223	0	0.318	0.5	567	0	0	0.7012	0
TBC1D20	Q96BZ9	cytosolic	0.219	0	0.967	0.5	403	0	0	0.2263	0
TEX2	Q8IWB9	cytosolic	0.569	0	0.967	0.5	1127	0	0	0.5885	0
TLCD2	A6NGC4	cytosolic	0.229	0	0.318	0.5	264	0	0	0.7209	0
TMCC3	Q9ULS5	cytosolic	0.247	0	0.967	0.5	477	0	0	0.2557	0
TMEM120B	A0PK00	cytosolic	0.176	0	0.318	0.5	339	0	0	0.5532	0
TMEM131	Q92545	cytosolic	0.305	0.049	0.967	0.5	1883	0	0	0.2174	0
TMEM159	Q96B96	cytosolic	0.264	0.116	0.967	0.5	161	0	0	0.0402	0
TMEM189	A5PLL7	cytosolic	0.187	0	0.318	0.5	270	0	0	0.5882	0
TMEM199	Q8N511	cytosolic	0.596	0.017	0.967	0.5	208	0	0	0.582	0
TMEM209	Q96SK2	cytosolic	0.354	0	0.967	0.5	561	0	0	0.3661	0
TMEM214	Q6NUQ4	cytosolic	0.537	0	0.967	0.5	689	0	0	0.5552	0
TMEM230	Q96A57	cytosolic	0.24	0	0.318	0.5	120	0	0	0.7535	0
TMEM245	Q9H330	cytosolic	0.202	0.09	0.318	0.5	879	0	0	0.4548	0
TMEM35B	Q8NCS4	cytosolic	0.217	0	0.318	0.5	154	0	0	0.6819	0
TMEM39A	Q9NV64	cytosolic	0.166	0	0.967	0.5	488	0	0	0.1715	0
TMEM41B	Q5BJD5	cytosolic	0.193	0	0.318	0.5	291	0	0	0.6084	0
TMEM9B	Q9NQ34	cytosolic	0.24	0	0.318	0.5	198	0	0	0.7546	0
TMTC2	Q8N394	cytosolic	0.17	0	0.318	0.5	836	0	0	0.5337	0
TMTC3	Q6ZXV5	lumenal	0.033	0.448	0.318	0.5	915	0	0	-0.7917	0
TMX4	Q9H1E5	cytosolic	0.631	0.054	0.967	0.5	349	0	0	0.5456	0
TRIM13	O60858	cytosolic	0.931	0	0.967	0.5	407	0	0	0.9632	0
TRRAP	Q9Y4A5	cytosolic	0.177	0	0.318	0.5	3859	0	0	0.5566	0
TXNDC16	Q9P2K2	lumenal	0	0.382	0.318	0.5	825	0	0	-0.7638	0
TYW1	Q9NV66	cytosolic	0.617	0	0.967	0.5	732	0	0	0.638	0
UGGT1	Q9NYU2	lumenal	0.024	0.402	0.318	0.5	1555	0	0	-0.7274	0
UGT8	Q16880	cytosolic	0.238	0.193	0.318	0.5	541	0	0	0.3621	0
VEZT	Q9HBM0	cytosolic	0.739	0	0.967	0.5	779	0	0	0.765	0
VRK2	Q86Y07	cytosolic	0.743	0.003	0.967	0.5	508	0	0	0.7617	0
