## Supplementary Table 19 for "A proximity-dependent biotinylation map of a human cell: an interactive web resource"

### Sheet: A) BRD3 (Jaccard)
bait	distance	intersection	union	localization
HIST1H3A	0.896	19	182	chromatin, nucleus
HIST1H2BG	0.913	39	450	chromatin, nucleus
CBX3	0.917	30	360	chromatin, nucleus
CENPA	0.92	27	336	chromatin, nucleus
POLR1E	0.929	17	240	nucleolus
CD3EAP	0.93	29	417	nucleolus
TERF2IP	0.93	29	415	nuclear body, nucleoplasm, nucleus
APEX1	0.931	20	288	nucleoplasm, nucleus
ZNF330_target	0.931	29	421	nucleolus
SV40_NLS	0.934	25	378	nucleoplasm, nucleus
ASF1A	0.936	13	202	nucleoplasm, nucleus
PARP1	0.941	23	388	nucleolus, nucleus
COIL	0.947	22	412	nuclear body, nucleus
RPL31	0.961	12	306	cytoplasm, nucleolus
RPS6	0.963	9	246	cytoplasm, nucleolus
NUP50	0.964	8	220	nuclear pore, nucleoplasm
LMNA	0.966	7	208	nuclear lamina
DHX40	0.968	7	219	nuclear body, nucleoplasm, nucleus
ASH2L	0.971	3	103	nucleoplasm, nucleus
DDX23	0.972	9	321	nucleolus, nucleoplasm, nucleus
NOP56	0.972	7	248	nucleolus
NIFK	0.973	6	221	nucleolus
LYN_target	0.979	4	191	plasma membrane
RPS24	0.983	4	239	cytoplasm, nucleolus
LMNB1	0.986	3	221	nuclear lamina
FBL	0.988	3	253	nucleolus
UTP4	0.992	1	133	nucleolus
GOLGA2	0.993	1	149	Golgi membrane
RPS20	0.995	1	182	cytoplasm, nucleolus
SQSTM1	0.995	1	184	cytoplasm, cytoplasmic vesicle
ANAPC2	0.996	1	224	cytoplasm, nucleoplasm, nucleus
MAPRE3	0.996	1	230	microtubule cytoskeleton
COX8A_target	0.997	1	367	mitochondrial matrix
AARS2	1	0	298	mitochondrial matrix
ACBD5	1	0	189	peroxisome
ACTB	1	0	234	actin cytoskeleton
ACTR1A	1	0	131	microtubule cytoskeleton
ACTR2	1	0	102	actin cytoskeleton
ACTR3	1	0	159	actin cytoskeleton
AGPS	1	0	142	peroxisome
AIFM1	1	0	231	mitochondrial inner membrane
AKAP1	1	0	197	mitochondrial outer membrane
AKAP1_target	1	0	391	mitochondrial outer membrane
AMOT	1	0	174	cell junction
ANK3	1	0	108	cell junction, plasma membrane
ANKFY1	1	0	173	early endosome
AP2B1	1	0	189	clathrin coat
ARF6	1	0	485	plasma membrane, recycling endosome
ATG12	1	0	100	cytoplasm, cytoplasmic vesicle
ATP2A1	1	0	360	endoplasmic reticulum membrane
B3GAT1	1	0	433	Golgi membrane
BCAP31	1	0	299	endoplasmic reticulum membrane
BORCS6	1	0	159	late endosome, lysosome
C11orf52	1	0	378	cell junction
CALR3	1	0	189	endoplasmic reticulum lumen
CALU	1	0	147	endoplasmic reticulum lumen
CAMSAP2	1	0	126	microtubule cytoskeleton
CAV1	1	0	436	caveola, plasma membrane
CCDC14	1	0	119	centrosome
CDK5RAP2	1	0	100	centrosome
CEP135	1	0	241	centrosome
CKAP4	1	0	274	endoplasmic reticulum membrane
CLIP1	1	0	103	microtubule cytoskeleton
CLTA	1	0	174	clathrin coat
CLTB	1	0	126	clathrin coat
COX4I1	1	0	236	mitochondrial inner membrane
CS	1	0	323	mitochondrial matrix
CTNNA1	1	0	149	cell junction
CTNNB1	1	0	150	cell junction
CXADR	1	0	342	cell junction
CYP2C1_sigseq	1	0	595	endoplasmic reticulum membrane
CYP2C9	1	0	161	endoplasmic reticulum lumen
DCTN1	1	0	213	microtubule cytoskeleton
DCTN2	1	0	156	centrosome
DENND6A	1	0	104	recycling endosome
DERL1	1	0	358	endoplasmic reticulum membrane
DHFRL1	1	0	283	mitochondrial matrix
DHX8	1	0	216	nuclear body, nucleoplasm, nucleus
DIRAS3	1	0	308	plasma membrane
DYNC1I2	1	0	104	microtubule cytoskeleton
EBAG9	1	0	318	Golgi membrane
EIF6	1	0	141	cytoplasm, nucleolus
ELOVL5	1	0	392	endoplasmic reticulum membrane
EMD	1	0	363	endoplasmic reticulum membrane, nuclear membrane
EPB41L4A_Cterm	1	0	180	cell junction, cytoskeleton
ERGIC1	1	0	262	endoplasmic reticulum-Golgi intermediate compartment
ERGIC2	1	0	230	endoplasmic reticulum-Golgi intermediate compartment
EZR	1	0	217	plasma membrane
FLOT1	1	0	290	caveola, plasma membrane
GFAP	1	0	118	intermediate filament
GJA1	1	0	457	cell junction
GJD3	1	0	524	cell junction
GOLGA1	1	0	207	Golgi membrane
GORASP1	1	0	107	Golgi membrane
HNRNPA1	1	0	191	nucleoplasm, nucleus
HSD17B11	1	0	366	endoplasmic reticulum, lipid droplet
HSD3B7	1	0	400	endoplasmic reticulum, lipid droplet
IMPDH2	1	0	152	cytoplasm, nucleus
KDM1A	1	0	138	nucleoplasm, nucleus
KIF2A	1	0	105	microtubule cytoskeleton
KRAS_Q61H	1	0	561	plasma membrane
KRAS_target	1	0	501	plasma membrane
KRT18	1	0	178	intermediate filament
KRT19	1	0	191	intermediate filament
KRT8	1	0	270	intermediate filament
LAMP1	1	0	420	late endosome, lysosome
LAMP2	1	0	514	late endosome, lysosome
LAMP3	1	0	473	late endosome, lysosome
LAMTOR1	1	0	397	late endosome, lysosome
LAMTOR1_target_peptide	1	0	553	late endosome, lysosome
LATS1	1	0	170	cell junction, centrosome
LCK	1	0	285	plasma membrane
LMAN1	1	0	277	endoplasmic reticulum-Golgi intermediate compartment
LNPK_Cterm	1	0	162	endoplasmic reticulum membrane
LNPK_Nterm	1	0	236	endoplasmic reticulum membrane
LRRC59_Cterm	1	0	241	endoplasmic reticulum lumen
LRRC59_Nterm	1	0	306	endoplasmic reticulum membrane
LYN	1	0	377	plasma membrane
MAPRE1	1	0	177	microtubule cytoskeleton
MARCKS	1	0	248	cytoskeleton, plasma membrane
MARCKS_target	1	0	385	plasma membrane
METTL7A	1	0	405	endoplasmic reticulum, lipid droplet
MLLT4	1	0	227	cell junction
NCBP3	1	0	98	nucleoplasm, nucleus
NDC80	1	0	217	centrosome
NEFM	1	0	111	intermediate filament
NPM1	1	0	101	nucleolus
NUP155_Cterm	1	0	217	nuclear pore
NUP155_Nterm	1	0	322	nuclear pore
OCLN	1	0	373	cell junction
PAFAH1B1	1	0	92	centrosome
PANX1	1	0	285	cell junction
PARD3	1	0	216	cell junction
PCM1	1	0	211	centrosome
PCNT	1	0	109	centrosome
PDHA1	1	0	357	mitochondrial matrix
PDIA4	1	0	206	endoplasmic reticulum lumen
PEX14	1	0	179	peroxisome
PEX3	1	0	201	peroxisome
PFN1	1	0	273	actin cytoskeleton
PHB2	1	0	157	mitochondrial inner membrane
POLR2C	1	0	204	nucleoplasm, nucleus
PRPF8	1	0	125	nuclear body, nucleoplasm, nucleus
PRPH	1	0	174	intermediate filament
PTK2	1	0	117	cytoskeleton, plasma membrane
PXMP2	1	0	302	peroxisome
Pxn	1	0	188	cytoskeleton, plasma membrane
RAB11A	1	0	517	recycling endosome
RAB2A	1	0	397	endoplasmic reticulum membrane, Golgi membrane
RAB35	1	0	536	plasma membrane, recycling endosome
RAB3B_Nterm	1	0	303	Golgi membrane, plasma membrane, recycling endosome
RAB4A	1	0	402	early endosome, recycling endosome
RAB5A	1	0	420	early endosome
RAB5C	1	0	414	early endosome
RAB9A	1	0	514	Golgi apparatus, late endosome, lysosome
RDX	1	0	132	plasma membrane
REEP5	1	0	259	endoplasmic reticulum membrane
RHOB	1	0	608	late endosome, lysosome, plasma membrane
RPN1	1	0	380	endoplasmic reticulum membrane
RPN2	1	0	337	endoplasmic reticulum membrane
SASS6	1	0	137	centrosome
SEC61B_Cterm	1	0	256	endoplasmic reticulum lumen
SEC61B_Nterm	1	0	407	endoplasmic reticulum membrane
SEC62	1	0	396	endoplasmic reticulum membrane
SEPT10	1	0	157	actin cytoskeleton
SEPT9	1	0	92	actin cytoskeleton
SERBP1	1	0	156	cytoplasm
SFXN1	1	0	202	mitochondrial inner membrane
SSR1	1	0	329	endoplasmic reticulum membrane
STIL	1	0	144	centrosome
STIM1	1	0	245	endoplasmic reticulum membrane
STX4	1	0	388	plasma membrane
STX6	1	0	378	early endosome, Golgi membrane
STX7	1	0	524	late endosome, lysosome
SYNE3_Cterm	1	0	216	endoplasmic reticulum lumen
SYNE3_Nterm	1	0	372	endoplasmic reticulum membrane, nuclear membrane
TJP1	1	0	96	cell junction
TJP2	1	0	161	cell junction
TMOD1	1	0	121	actin cytoskeleton
TMPO	1	0	223	nuclear membrane
TRAP1	1	0	254	mitochondrial matrix
TRIM36_Cterm	1	0	133	microtubule cytoskeleton
TRIM36_Nterm	1	0	172	microtubule cytoskeleton
TUBA1A	1	0	104	microtubule cytoskeleton
TUBA4A	1	0	134	microtubule cytoskeleton
TUBB	1	0	132	microtubule cytoskeleton
VAPA	1	0	184	endoplasmic reticulum lumen
VASP	1	0	222	cytoskeleton, plasma membrane
VCL	1	0	146	cytoskeleton, plasma membrane
VIM	1	0	179	intermediate filament
ZFPL1	1	0	386	Golgi membrane
ZYX	1	0	211	cell junction, cytoskeleton

### Sheet: B) BRD3 (specificity)
prey	abundance	specificity v top 10	specificity v database
WHSC1	18.04	Inf	Inf
GLTSCR1	9.24	Inf	Inf
H2AFV	16.8	Inf	Inf
INO80	6.93	Inf	693
ZFY	8.79	Inf	Inf
RPS12	9.01	Inf	Inf
INO80C	2.07	Inf	Inf
GTF2H4	1.28	Inf	Inf
NLRC5	2.04	Inf	Inf
ACTR8	1.81	Inf	Inf
ACTR5	6.72	122.18	Inf
TAF5	8.34	85.1	834
ING4	2.33	41.61	233
DPCD	1.29	39.09	129
TUBA1B	112.3	36.06	17.44
TAF2	8.25	25.54	165
TAF6	18.09	15.66	150.75
CBX4	3.31	14.33	82.75
KDM1B	3.88	13.71	194
MLLT10	2.26	11.47	56.5
TAF4	4.49	10.95	149.67
BRD9	2.28	9.31	76
SUPT20H	1.29	8.96	129
ZNF711	19.64	8.67	59.52
PIAS4	10.06	8.61	71.86
TAF9	10.24	8.53	64
SKP1	1.79	6.88	12.79
TAF1	33.47	6.68	31.28
ZNF592	7.54	5.87	47.12
NFRKB	11.39	5.7	39.28
TAF3	5.14	5.24	30.24
TAF7	10.63	5	17.43
HIST2H2BF	123.01	4.83	42.56
TFDP1	6.41	4.83	37.71
ZMYND8	43.39	4.75	34.71
POLR2H	1.76	4.69	22
PHF8	13.02	3.96	18.87
JADE3	2.57	3.09	11.68
CHD8	75.93	3	17.06
ZHX3	15.09	2.9	23.95
E2F6	5.31	2.65	16.59
PCID2	1.28	2.6	7.53
PHC2	1.78	2.57	29.67
ZNF687	9.77	2.55	20.79
PBRM1	6.56	2.35	22.62
NFIA	4.57	2.18	15.76
ZNF148	17.19	2.17	15.92
ATAD5	22.53	2.04	14.73
TOP1	18.2	1.96	10.52
EHMT2	6.16	1.91	24.64
MED1	25.28	1.79	11.49
PHF2	7.48	1.7	9.97
XRCC1	4.2	1.68	9.33
LIG3	9.45	1.54	8.22
CENPT	3.36	1.52	16
HMGB3	1.29	1.48	10.75
BBX	6.88	1.4	9.42
ZNF281	11.05	1.34	8.31
MGA	26.7	1.33	7.83
HMGXB4	5.27	1.33	9.76
BRD2	9.35	1.31	9.17
SPAG7	1.29	1.05	9.92
CDYL	1.28	1.01	10.67
KMT2A	16.12	1	3.78
ZNF362	4.23	0.99	6.82
CENPC	12.53	0.87	5.62
CTCF	1.52	0.79	5.43
BPTF	16.81	0.77	6.47
MECP2	5.54	0.62	4.58
NIPBL	9.82	0.61	4.91
NSD1	9.3	0.59	4.01
RSF1	3.62	0.44	4.07
PHIP	3.6	0.35	3.53

### Sheet: C) BRD3 + JQ1 (Jaccard)
bait	distance	intersection	union	localization
POLR1E	0.897	24	234	nucleolus
CD3EAP	0.915	35	412	nucleolus
NOP56	0.924	18	238	nucleolus
DDX23	0.925	23	308	nucleolus, nucleoplasm, nucleus
UTP4	0.929	9	126	nucleolus
NIFK	0.93	15	213	nucleolus
RPS6	0.933	16	240	cytoplasm, nucleolus
CBX3	0.935	24	367	chromatin, nucleus
COIL	0.936	26	409	nuclear body, nucleus
RPL31	0.94	18	301	cytoplasm, nucleolus
SV40_NLS	0.942	22	382	nucleoplasm, nucleus
DHX40	0.944	12	215	nuclear body, nucleoplasm, nucleus
PARP1	0.944	22	390	nucleolus, nucleus
APEX1	0.945	16	293	nucleoplasm, nucleus
CENPA	0.945	19	345	chromatin, nucleus
ZNF330_target	0.946	23	428	nucleolus
TERF2IP	0.948	22	423	nuclear body, nucleoplasm, nucleus
HIST1H2BG	0.953	22	468	chromatin, nucleus
RPS24	0.953	11	233	cytoplasm, nucleolus
NUP50	0.954	10	219	nuclear pore, nucleoplasm
FBL	0.955	11	246	nucleolus
DHX8	0.957	9	208	nuclear body, nucleoplasm, nucleus
ASF1A	0.967	7	209	nucleoplasm, nucleus
HIST1H3A	0.975	5	197	chromatin, nucleus
LMNA	0.976	5	211	nuclear lamina
ASH2L	0.991	1	106	nucleoplasm, nucleus
LMNB1	0.991	2	223	nuclear lamina
EIF6	0.993	1	141	cytoplasm, nucleolus
IMPDH2	0.993	1	152	cytoplasm, nucleus
LYN_target	0.995	1	195	plasma membrane
PCM1	0.995	1	211	centrosome
POLR2C	0.995	1	204	nucleoplasm, nucleus
SQSTM1	0.995	1	185	cytoplasm, cytoplasmic vesicle
ANAPC2	0.996	1	225	cytoplasm, nucleoplasm, nucleus
MAPRE3	0.996	1	231	microtubule cytoskeleton
COX8A_target	0.997	1	368	mitochondrial matrix
RHOB	0.998	1	608	late endosome, lysosome, plasma membrane
AARS2	1	0	299	mitochondrial matrix
ACBD5	1	0	190	peroxisome
ACTB	1	0	235	actin cytoskeleton
ACTR1A	1	0	132	microtubule cytoskeleton
ACTR2	1	0	103	actin cytoskeleton
ACTR3	1	0	160	actin cytoskeleton
AGPS	1	0	143	peroxisome
AIFM1	1	0	232	mitochondrial inner membrane
AKAP1	1	0	198	mitochondrial outer membrane
AKAP1_target	1	0	392	mitochondrial outer membrane
AMOT	1	0	175	cell junction
ANK3	1	0	109	cell junction, plasma membrane
ANKFY1	1	0	174	early endosome
AP2B1	1	0	190	clathrin coat
ARF6	1	0	486	plasma membrane, recycling endosome
ATG12	1	0	101	cytoplasm, cytoplasmic vesicle
ATP2A1	1	0	361	endoplasmic reticulum membrane
B3GAT1	1	0	434	Golgi membrane
BCAP31	1	0	300	endoplasmic reticulum membrane
BORCS6	1	0	160	late endosome, lysosome
C11orf52	1	0	379	cell junction
CALR3	1	0	190	endoplasmic reticulum lumen
CALU	1	0	148	endoplasmic reticulum lumen
CAMSAP2	1	0	127	microtubule cytoskeleton
CAV1	1	0	437	caveola, plasma membrane
CCDC14	1	0	120	centrosome
CDK5RAP2	1	0	101	centrosome
CEP135	1	0	242	centrosome
CKAP4	1	0	275	endoplasmic reticulum membrane
CLIP1	1	0	104	microtubule cytoskeleton
CLTA	1	0	175	clathrin coat
CLTB	1	0	127	clathrin coat
COX4I1	1	0	237	mitochondrial inner membrane
CS	1	0	324	mitochondrial matrix
CTNNA1	1	0	150	cell junction
CTNNB1	1	0	151	cell junction
CXADR	1	0	343	cell junction
CYP2C1_sigseq	1	0	596	endoplasmic reticulum membrane
CYP2C9	1	0	162	endoplasmic reticulum lumen
DCTN1	1	0	214	microtubule cytoskeleton
DCTN2	1	0	157	centrosome
DENND6A	1	0	105	recycling endosome
DERL1	1	0	359	endoplasmic reticulum membrane
DHFRL1	1	0	284	mitochondrial matrix
DIRAS3	1	0	309	plasma membrane
DYNC1I2	1	0	105	microtubule cytoskeleton
EBAG9	1	0	319	Golgi membrane
ELOVL5	1	0	393	endoplasmic reticulum membrane
EMD	1	0	364	endoplasmic reticulum membrane, nuclear membrane
EPB41L4A_Cterm	1	0	181	cell junction, cytoskeleton
ERGIC1	1	0	263	endoplasmic reticulum-Golgi intermediate compartment
ERGIC2	1	0	231	endoplasmic reticulum-Golgi intermediate compartment
EZR	1	0	218	plasma membrane
FLOT1	1	0	291	caveola, plasma membrane
GFAP	1	0	119	intermediate filament
GJA1	1	0	458	cell junction
GJD3	1	0	525	cell junction
GOLGA1	1	0	208	Golgi membrane
GOLGA2	1	0	151	Golgi membrane
GORASP1	1	0	108	Golgi membrane
HNRNPA1	1	0	192	nucleoplasm, nucleus
HSD17B11	1	0	367	endoplasmic reticulum, lipid droplet
HSD3B7	1	0	401	endoplasmic reticulum, lipid droplet
KDM1A	1	0	139	nucleoplasm, nucleus
KIF2A	1	0	106	microtubule cytoskeleton
KRAS_Q61H	1	0	562	plasma membrane
KRAS_target	1	0	502	plasma membrane
KRT18	1	0	179	intermediate filament
KRT19	1	0	192	intermediate filament
KRT8	1	0	271	intermediate filament
LAMP1	1	0	421	late endosome, lysosome
LAMP2	1	0	515	late endosome, lysosome
LAMP3	1	0	474	late endosome, lysosome
LAMTOR1	1	0	398	late endosome, lysosome
LAMTOR1_target_peptide	1	0	554	late endosome, lysosome
LATS1	1	0	171	cell junction, centrosome
LCK	1	0	286	plasma membrane
LMAN1	1	0	278	endoplasmic reticulum-Golgi intermediate compartment
LNPK_Cterm	1	0	163	endoplasmic reticulum membrane
LNPK_Nterm	1	0	237	endoplasmic reticulum membrane
LRRC59_Cterm	1	0	242	endoplasmic reticulum lumen
LRRC59_Nterm	1	0	307	endoplasmic reticulum membrane
LYN	1	0	378	plasma membrane
MAPRE1	1	0	178	microtubule cytoskeleton
MARCKS	1	0	249	cytoskeleton, plasma membrane
MARCKS_target	1	0	386	plasma membrane
METTL7A	1	0	406	endoplasmic reticulum, lipid droplet
MLLT4	1	0	228	cell junction
NCBP3	1	0	99	nucleoplasm, nucleus
NDC80	1	0	218	centrosome
NEFM	1	0	112	intermediate filament
NPM1	1	0	102	nucleolus
NUP155_Cterm	1	0	218	nuclear pore
NUP155_Nterm	1	0	323	nuclear pore
OCLN	1	0	374	cell junction
PAFAH1B1	1	0	93	centrosome
PANX1	1	0	286	cell junction
PARD3	1	0	217	cell junction
PCNT	1	0	110	centrosome
PDHA1	1	0	358	mitochondrial matrix
PDIA4	1	0	207	endoplasmic reticulum lumen
PEX14	1	0	180	peroxisome
PEX3	1	0	202	peroxisome
PFN1	1	0	274	actin cytoskeleton
PHB2	1	0	158	mitochondrial inner membrane
PRPF8	1	0	126	nuclear body, nucleoplasm, nucleus
PRPH	1	0	175	intermediate filament
PTK2	1	0	118	cytoskeleton, plasma membrane
PXMP2	1	0	303	peroxisome
Pxn	1	0	189	cytoskeleton, plasma membrane
RAB11A	1	0	518	recycling endosome
RAB2A	1	0	398	endoplasmic reticulum membrane, Golgi membrane
RAB35	1	0	537	plasma membrane, recycling endosome
RAB3B_Nterm	1	0	304	Golgi membrane, plasma membrane, recycling endosome
RAB4A	1	0	403	early endosome, recycling endosome
RAB5A	1	0	421	early endosome
RAB5C	1	0	415	early endosome
RAB9A	1	0	515	Golgi apparatus, late endosome, lysosome
RDX	1	0	133	plasma membrane
REEP5	1	0	260	endoplasmic reticulum membrane
RPN1	1	0	381	endoplasmic reticulum membrane
RPN2	1	0	338	endoplasmic reticulum membrane
RPS20	1	0	184	cytoplasm, nucleolus
SASS6	1	0	138	centrosome
SEC61B_Cterm	1	0	257	endoplasmic reticulum lumen
SEC61B_Nterm	1	0	408	endoplasmic reticulum membrane
SEC62	1	0	397	endoplasmic reticulum membrane
SEPT10	1	0	158	actin cytoskeleton
SEPT9	1	0	93	actin cytoskeleton
SERBP1	1	0	157	cytoplasm
SFXN1	1	0	203	mitochondrial inner membrane
SSR1	1	0	330	endoplasmic reticulum membrane
STIL	1	0	145	centrosome
STIM1	1	0	246	endoplasmic reticulum membrane
STX4	1	0	389	plasma membrane
STX6	1	0	379	early endosome, Golgi membrane
STX7	1	0	525	late endosome, lysosome
SYNE3_Cterm	1	0	217	endoplasmic reticulum lumen
SYNE3_Nterm	1	0	373	endoplasmic reticulum membrane, nuclear membrane
TJP1	1	0	97	cell junction
TJP2	1	0	162	cell junction
TMOD1	1	0	122	actin cytoskeleton
TMPO	1	0	224	nuclear membrane
TRAP1	1	0	255	mitochondrial matrix
TRIM36_Cterm	1	0	134	microtubule cytoskeleton
TRIM36_Nterm	1	0	173	microtubule cytoskeleton
TUBA1A	1	0	105	microtubule cytoskeleton
TUBA4A	1	0	135	microtubule cytoskeleton
TUBB	1	0	133	microtubule cytoskeleton
VAPA	1	0	185	endoplasmic reticulum lumen
VASP	1	0	223	cytoskeleton, plasma membrane
VCL	1	0	147	cytoskeleton, plasma membrane
VIM	1	0	180	intermediate filament
ZFPL1	1	0	387	Golgi membrane
ZYX	1	0	212	cell junction, cytoskeleton

### Sheet: D) BRD3 + JQ1 (specificity)
prey	abundance	specificity v top 10	specificity v database
TCEB3	42.21	Inf	Inf
WHSC1L1	12.74	Inf	Inf
WHSC1	11.3	Inf	Inf
CIRH1A	9.64	Inf	Inf
POLR1C	7.19	Inf	239.67
H2AFV	10.67	Inf	Inf
TCEB1	8.82	Inf	Inf
KDM1B	2.75	Inf	137.5
GLTSCR1	4.39	Inf	Inf
OIP5	5.51	Inf	137.75
ING4	1.72	Inf	172
ACTR5	4.13	Inf	Inf
LSM5	2.35	Inf	Inf
INO80C	2.07	Inf	Inf
ERCC3	3.79	Inf	Inf
DPCD	2.07	Inf	207
AFF1	2.41	Inf	Inf
PHOX2B	3.44	Inf	Inf
GTF2H4	4.11	120.88	Inf
TAF6	18.93	103.44	157.75
INO80	4.41	65.82	441
TAF2	9.96	60.36	199.2
BRD9	5.1	53.12	170
POLR2H	3.72	48.95	46.5
MIS18A	3.92	37.33	196
CCNT2	2.41	35.97	120.5
MLLT10	2.67	31.79	66.75
POLR2F	1.72	21.5	172
ZNF592	7.98	20.25	49.88
ZBED4	3.1	13.14	103.33
MIS18BP1	9.3	12.77	48.95
PWP2	11.86	12.28	91.23
CLSPN	14.5	11.99	63.04
ZNF711	16.52	11.91	50.06
NFRKB	8.97	10.94	30.93
ZNF687	13.02	9.78	27.7
ZHX3	15.97	8.72	25.35
CTR9	29.05	8.49	53.8
CENPT	6.54	8.43	31.14
CHD9	16.76	8.04	76.18
CDC73	32.92	8.02	22.7
PIAS4	2.39	7.76	17.07
AGTPBP1	14.5	7.47	20.14
SBNO1	9.56	7.01	24.51
MLLT3	2.73	6.23	54.6
ERICH1	6.56	6.19	46.86
LEO1	11.23	5.84	36.23
POLR1B	23.39	5.77	83.54
CHD2	6.46	5.29	32.3
TAF1	30.81	4.8	28.79
PAF1	28.32	4.67	27.5
WDR3	20.01	4.3	30.78
ATAD5	23.82	4.26	15.57
MLLT1	7.73	3.95	32.21
AFF4	30.45	3.94	23.42
POLR1E	13.66	3.36	33.32
JADE3	2.73	3.16	12.41
POLR1A	34.08	2.85	40.57
BRD2	12.11	2.52	11.87
RSBN1	3.61	2.28	14.44
CACTIN	13.54	2.2	8.46
CWF19L2	4.76	1.92	8.98
UBTF	22.14	1.6	12.65
CD3EAP	8.15	1.52	22.64
WDR36	37.85	1.34	10.34
ESF1	42.84	1.22	7.92
CENPC	16.01	1.2	7.18
NOL6	5.14	1.04	7.79
PPIL2	2.04	1	3.71
BMS1	11.99	0.61	4.3
PINX1	1.72	0.44	2.77
NOL11	7.94	0.34	4.93
GPATCH4	4.91	0.3	2.36
WDR43	12.05	0.25	4
