## Supplementary Table 21 for "A proximity-dependent biotinylation map of a human cell: an interactive web resource"

### Sheet: A) Reagents
Reagent Name	Source	Catalogue Number and Identifier
Mouse anti-FLAG	Sigma	F3165, RRID: AB_259529
Rabbit anti-FLAG	Sigma	F7425
Mouse anti-g-tubulin	Sigma	T6557, clone GTU-88, ascites fluid
Mouse anti-a-tubulin	Sigma	T9026, clone DM1A, ascites fluid
Mouse anti-TOMM20	Millipore Sigma	MABT166, 2F8.1
Mouse anti-GFP	Roche	CAT# 11814460001, clones 7.1 and 13.1
Rabbit anti-GFP	abcam	ab183734, EPR14104
Rabbit anti-Giantin	abcam	ab24586
Rabbit anti-GRP78 BiP	abcam	ab21685
Rat anti-KDEL	abcam	ab50601, MAC 256
Mouse anti-Cytochrome C	BD Biosciences	556432, 6H2.B4
Rabbit anti-NPM1	One World Lab	AP2834a
Mouse anti-b-tubulin	DSHB at the University of Iowa	E7
Mouse anti-CD63	EXBIO	11-343, MEM-259
Mouse anti-CD107a	EXBIO	10-671, H4A3
Mouse anti-UBF	Santa Cruz Biotechnology	sc-13125, F-9
Rabit anti-ERGIC53	Santa Cruz Biotechnology	sc-66880, H-245
Rabbit anti-COXIV	Cell Signaling Technology	4850, 3E11
Rabbit anti-CAT	Cell Signaling Technology	12980, D4P7B
Rabbit anti-NEFL	Cell Signaling Technology	2837, C28E10
Rabbit anti-CANX	Cell Signaling Technology	2679, C5C9
Rabbit anti-RAB11	Cell Signaling Technology	5589, D4F5
Rabbit anti-FBL	Cell Signaling Technology	2639, C13C3
Rabbit anti-EEA1	Cell Signaling Technology	3288, C45B10
Rabbit anti-KRT5	Cell Signaling Technology	25807, D4U8Q
Rabbit anti-KRT17	Cell Signaling Technology	4543, D73C7
Rabbit anti-LAMTOR1/C11orf59	Cell Signaling Technology	8975, D11H6
Rabbit anti-Rab5	Cell Signaling Technology	3547, C8B1
Rabbit anti-LAMP1	Cell Signaling Technology	9091, D2D11
Goat anti-Rabbit coupled to Alexa Fluor 488	Invitrogen	A-11034, RRID: AB_2576217
Goat anti-Mouse coupled to Alexa Fluor 488	Invitrogen	A-11001, RRID: AB_2534069
Goat anti-Mouse coupled to Alexa Fluor 555	Invitrogen	A-21422, RRID: AB_141822
Goat anti-Rabbit coupled to Alexa Fluor 555	Invitrogen	A-21428, RRID: AB_2535849
Goat anti-Mouse coupled to Alexa Fluor 488	Invitrogen	A-11029
Goat anti-Rat coupled to Alexa Fluor 488	Invitrogen	A-11006
Goat anti-Rabbit coupled to Alexa Fluor 488	Invitrogen	A-21206
Goat anti-Mouse coupled to Alexa Fluor 594	Invitrogen	A-21203
Goat anti-Rabbit coupled to Alexa Fluor 594	Invitrogen	A-11037
Goat anti-Rat coupled to Alexa Fluor 647	Invitrogen	A-21247
Streptavidin coupled to Alexa Fluor 647	Invitrogen	S32357
Phalloidin coupled to Alexa Fluor 647	Invitrogen	A22287
Phalloidin coupled to Alexa Fluor 488	Invitrogen	A12379
Concanavalin A coupled to AlexFluor 647	Invitrogen	C21421
Hoechst 33342	Invitrogen	H3570
BODIPY 493/503 (4,4-Difluoro-1,3,5,7,8-Pentamethyl-4-Bora-3a,4a-Diaza-s-Indacene)	ThermoFisher Scientific	D3922
C18orf32 Si1 sequence (5’ to 3’) : CAG ACA UGA AUG GAU UAC CAA CAA A	Invitrogen	Stealth RNAi duplex constructs
C18orf32 Si2 sequence (5’ to 3’) : UCG UUA GUC GUA UAU GGC CUA AGA A	Invitrogen	Stealth RNAi duplex constructs
C18orf32 Si3 sequence (5’ to 3’) : GAG CCA UAU AUA UAC CCU CUG GUU U	Invitrogen	Stealth RNAi duplex constructs
CHMP7 Si1 Sequence (5’ to 3’) : CCA GCU GAU GCA GAG UGA ACA GCU U	Invitrogen	Stealth RNAi duplex constructs
CHMP7 Si2 sequence (5’ to 3’) : GGG AGG UUU GGU CCC AAG CAG UAA A	Invitrogen	Stealth RNAi duplex constructs
CHMP7 Si3 sequence (5’ to 3’) : UAG GAG CAC UCA AAC UCU CCA UGA A	Invitrogen	Stealth RNAi duplex constructs
Fluorescence Mounting Medium	Agilent Dako	S302380
GE Healthcare Streptavidin Sepharose™ High Performance Medium	GE Healthcare	GE Healthcare 17-5113-01
Benzonase® Nuclease	MilliporeSigma	CA80601-766
jetPRIME®, DNA and siRNA transfection reagent, Polyplus-transfection®	Polyplus Transfection SA CA	CA89129-924
Protease Inhibitor Cocktail for use with mammalian cell and tissue extracts	Sigma-Aldrich	P8340
Corning® BioCoat™ Poly-L-Lysine 12 mm #1 German Glass Coverslip	Corning	354085
ALBUMIN, BOVINE SERUM , Heat Shock Isolation, Fraction V. Min. 98%	BioShop Life Sciences Products	9048-46-8
